# Broad H3K4me3 Domain Is Associated with Spatial Coherence during Mammalian Embryonic Development

**DOI:** 10.1101/2023.12.11.570452

**Authors:** Xuan Cao, Terry Ma, Rong Fan, Guo-Cheng Yuan

## Abstract

It is well known that the chromatin states play a major role in cell-fate decision and cell-identity maintenance; however, the spatial variation of chromatin states *in situ* remains poorly characterized. Here, by leveraging recently available spatial-CUT&Tag data, we systematically characterized the global spatial organization of the H3K4me3 profiles in a mouse embryo. Our analysis identified a subset of genes with spatially coherent H3K4me3 patterns, which together delineate the tissue boundaries. The spatially coherent genes are strongly enriched with tissue-specific transcriptional regulators. Remarkably, their corresponding genomic loci are marked by broad H3K4me3 domains, which is distinct from the typical H3K4me3 signature. Spatial transition across tissue boundaries is associated with continuous shortening of the broad H3K4me3 domains as well as expansion of H3K27me3 domains. Our analysis reveals a strong connection between the genomic and spatial variation of chromatin states, which may play an important role in embryonic development.
