## Supplementary material for "Broad H3K4me3 Domain Is Associated with Spatial Coherence during Mammalian Embryonic Development": Table S1

### Sheet: Sheet1
Table S1. Top 200 H3K4me3 spatial genes for each colocalization module (M1-M8), related to Figure 1
Gene name	moudel
Gata4	M1
Gata6	M1
AV026068	M1
Hand2	M1
5033428I22Rik	M1
Trak2	M2
Steap3	M2
Tmcc2	M2
Slc30a10	M2
F930017D23Rik	M2
Hbq1b	M2
Slc22a4	M2
Mir451a	M2
Mir451b	M2
Eral1	M2
Dhrs11	M2
4930502E09Rik	M2
Mir142	M2
Pnpo	M2
D030028A08Rik	M2
Slc4a1	M2
Bloodlinc	M2
Smim5	M2
Tmc6	M2
Tmc8	M2
6030468B19Rik	M2
Prkar2b	M2
Sptb	M2
Plek2	M2
Glrx5	M2
Tmem14c	M2
Gmpr	M2
Lpcat1	M2
Rgcc	M2
Apol8	M2
Nfe2	M2
Comt	M2
Tspo2	M2
Gypc	M2
Gm9949	M2
Adrb2	M2
Fech	M2
Gcnt1	M2
Ubac1	M2
Gfi1b	M2
Slc43a1	M2
Lmo2	M2
Adra2b	M2
Fam210b	M2
Rbm38	M2
Car2	M2
Noct	M2
Fhdc1	M2
Pklr	M2
Frrs1	M2
Asb17os	M2
Hemgn	M2
Alad	M2
Tal1	M2
Rhd	M2
Smim1	M2
Tnfrsf14	M2
Cldn13	M2
Tspan33	M2
Zc3hav1	M2
Kel	M2
Nt5c3	M2
Snca	M2
St3gal5	M2
Vamp5	M2
Vamp8	M2
Slc41a3	M2
Art4	M2
Kcnn4	M2
Hbb-b2	M2
Hbb-bs	M2
Ptdss2	M2
Tspan32	M2
Ank1	M2
Gypa	M2
Lyl1	M2
Mt2	M2
Mt1	M2
Ranbp10	M2
Zfpm1	M2
Abcb10	M2
Epor	M2
Nxpe2	M2
Mir3620	M2
Pantr1	M3
Pou3f3	M3
2900092D14Rik	M3
Pantr2	M3
Glra1	M3
Lhx1	M3
Lhx1os	M3
Myt1l	M3
Ptprn2	M3
Gm10421	M3
Sp8	M3
Tubb2b	M3
C130071C03Rik	M3
Mir9-2	M3
Mir124a-1hg	M3
Mir3078	M3
Onecut2	M3
Ina	M3
Pax6	M3
Lamp5	M3
Gm14204	M3
Slc32a1	M3
Myt1	M3
Mir124a-2	M3
Sox2ot	M3
Mir3093	M3
Pou3f2	M3
Gm30731	M3
Elavl2	M3
Lhx5	M3
Mir9-3hg	M3
Mir9-3	M3
Adgrg1	M3
Tubb3	M3
Pou3f4	M3
Nr2e1	M4
Foxg1	M4
3110039M20Rik	M4
Otx2	M4
Otx2os1	M4
Zic5	M4
Six3os1	M4
Six3	M4
Emx2os	M4
Emx2	M4
Lhx2	M4
Zic1	M4
Zic4	M4
Pax3	M5
Dnm3	M5
Prrx1	M5
Alx1	M5
2610027K06Rik	M5
Osr1	M5
Pax9	M5
Six1	M5
Gsc	M5
Foxf2	M5
Rarg	M5
Hoxc12	M5
Six2	M5
Alx4	M5
Msx1	M5
Pdgfra	M5
Tbx5	M5
Foxc2	M5
Barx1	M6
Pitx1	M6
Dlx1as	M6
Mab21l1	M6
Lrba	M6
Mab21l2	M6
Tbx15	M6
Lhx8	M6
AI606473	M6
Dlx6os1	M6
Dlx6	M6
Dlx6os2	M6
Dlx5	M6
Hoxb4	M7
Hoxb3	M7
Hoxb2	M7
Hoxd3	M7
Mir10b	M7
Gm14424	M7
Hotairm1	M7
Hoxa1	M7
Hoxaas2	M7
Hoxa2	M7
Gm15050	M7
Hoxb7	M8
Hoxb5os	M8
Nr2f1	M8
A830082K12Rik	M8
Ebf2	M8
Hoxc6	M8
Hoxc5	M8
Mir615	M8
Hoxc4	M8
Wt1os	M8
Wt1	M8
Meis2	M8
G630016G05Rik	M8
Pitx2	M8
Hoxa3	M8
Hoxaas3	M8
Hoxa4	M8
Hoxa5	M8
Hoxa6	M8
Hoxa7	M8
Nr2f2	M8
