## Supplementary material for "Broad H3K4me3 Domain Is Associated with Spatial Coherence during Mammalian Embryonic Development": Table S2

### Sheet: Sheet1
Table S2. Spatial genes with broad H3K4me3 domain, related to Figure 2
spatial gene	cluster	chr	start	end	domain length (kb)
Rhd	Liver	chr4	134863000	134872500	9.5
Smim1	Liver	chr4	154019000	154027500	8.5
Tnfrsf14	Liver	chr4	154925000	154930500	5.5
Tspan33	Liver	chr6	29693000	29703500	10.5
Zc3hav1	Liver	chr6	38340500	38356000	15.5
Kel	Liver	chr6	41698500	41706500	8
Nt5c3	Liver	chr6	56916500	56924500	8
St3gal5	Liver	chr6	72095500	72105000	9.5
Slc41a3	Liver	chr6	90617000	90625000	8
Art4	Liver	chr6	136853500	136861000	7.5
Kcnn4	Liver	chr7	24367000	24379500	12.5
Ptdss2	Liver	chr7	141130000	141136000	6
Tspan32	Liver	chr7	143004000	143010000	6
Ank1	Liver	chr8	23027000	23062500	35.5
Gypa	Liver	chr8	80492500	80501500	9
Lyl1	Liver	chr8	84698000	84708000	10
Mt2	Liver	chr8	94169000	94175000	6
Mt1	Liver	chr8	94178000	94187500	9.5
Ranbp10	Liver	chr8	105817500	105828000	10.5
Zfpm1	Liver	chr8	122280500	122292000	11.5
Abcb10	Liver	chr8	123977000	123984000	7
Nxpe2	Liver	chr9	48335000	48341000	6
Mir3620	Liver	chrX	150547000	150552000	5
Hbq1b	Liver	chr11	32276000	32301000	25
Trak2	Liver	chr1	58969500	58975500	6
Slc22a4	Liver	chr11	54022000	54029500	7.5
Mir451a	Liver	chr11	78064500	78075500	11
Mir451b	Liver	chr11	78064500	78075500	11
Dhrs11	Liver	chr11	84818000	84830000	12
4930502E09Rik	Liver	chr11	84818000	84830000	12
Mir142	Liver	chr11	87747000	87765500	18.5
Pnpo	Liver	chr11	96937000	96949000	12
D030028A08Rik	Liver	chr11	96937000	96949000	12
Slc4a1	Liver	chr11	102355500	102366000	10.5
Bloodlinc	Liver	chr11	102372500	102377500	5
Smim5	Liver	chr11	115899000	115905500	6.5
Tmc6	Liver	chr11	117778500	117784000	5.5
Tmc8	Liver	chr11	117778500	117784000	5.5
6030468B19Rik	Liver	chr11	117795500	117802000	6.5
Prkar2b	Liver	chr12	32050000	32061500	11.5
Sptb	Liver	chr12	76704500	76713000	8.5
Glrx5	Liver	chr12	105025000	105040000	15
Tmem14c	Liver	chr13	41015500	41021000	5.5
Gmpr	Liver	chr13	45506500	45514500	8
Steap3	Liver	chr1	120263000	120271500	8.5
Lpcat1	Liver	chr13	73465500	73476000	10.5
Tmcc2	Liver	chr1	132378000	132392000	14
Rgcc	Liver	chr14	79293000	79303500	10.5
Apol8	Liver	chr15	77751500	77757000	5.5
Nfe2	Liver	chr15	103248000	103259000	11
Comt	Liver	chr16	18424000	18431500	7.5
Gypc	Liver	chr18	32550000	32561000	11
Gm9949	Liver	chr18	62173500	62181000	7.5
Adrb2	Liver	chr18	62173500	62181000	7.5
Fech	Liver	chr18	64482000	64492500	10.5
Gcnt1	Liver	chr19	17350000	17357000	7
Slc30a10	Liver	chr1	185449500	185460500	11
Ubac1	Liver	chr2	26009500	26024500	15
Gfi1b	Liver	chr2	28613000	28623500	10.5
Slc43a1	Liver	chr2	84837500	84845000	7.5
Lmo2	Liver	chr2	103955500	103966000	10.5
Adra2b	Liver	chr2	127362500	127377000	14.5
Fam210b	Liver	chr2	172344500	172350500	6
Rbm38	Liver	chr2	173018500	173027000	8.5
Car2	Liver	chr3	14885000	14891500	6.5
Fhdc1	Liver	chr3	84476000	84482000	6
Pklr	Liver	chr3	89131500	89141000	9.5
Frrs1	Liver	chr3	116859000	116865500	6.5
Hemgn	Liver	chr4	46395000	46407500	12.5
Alad	Liver	chr4	62512000	62521000	9
F930017D23Rik	Liver	chr10	43592500	43598500	6
Tal1	Liver	chr4	115052500	115065500	13
Six3os1	Forebrain	chr17	85611500	85629000	17.5
Six3	Forebrain	chr17	85611500	85629000	17.5
Onecut2	Forebrain	chr18	64338500	64345000	6.5
Emx2os	Forebrain	chr19	59456500	59467500	11
Emx2	Forebrain	chr19	59456500	59467500	11
Lhx2	Forebrain	chr2	38347000	38358000	11
Pax6	Forebrain	chr2	105668500	105683500	15
Gm14204	Forebrain	chr2	158606500	158616500	10
Slc32a1	Forebrain	chr2	158606500	158616500	10
Mir124a-2	Forebrain	chr3	17784000	17797500	13.5
Sox2ot	Forebrain	chr3	34646500	34668000	21.5
Mir3093	Forebrain	chr3	88198000	88224000	26
Pou3f2	Forebrain	chr4	22476500	22499000	22.5
Gm30731	Forebrain	chr4	22476500	22499000	22.5
Elavl2	Forebrain	chr4	91370000	91377000	7
Nr2e1	Forebrain	chr10	42578000	42586000	8
Lhx5	Forebrain	chr5	120429500	120439000	9.5
Mir9-3hg	Forebrain	chr7	79495500	79521000	25.5
Mir9-3	Forebrain	chr7	79495500	79521000	25.5
Adgrg1	Forebrain	chr8	94992500	94998000	5.5
Zic1	Forebrain	chr9	91360000	91373000	13
Zic4	Forebrain	chr9	91360000	91373000	13
Pantr1	Forebrain	chr1	42684000	42715500	31.5
Pou3f3	Forebrain	chr1	42684000	42715500	31.5
Pantr2	Forebrain	chr1	42684000	42715500	31.5
Pou3f4	Forebrain	chrX	110811000	110817500	6.5
Lhx1	Forebrain	chr11	84520500	84527500	7
Lhx1os	Forebrain	chr11	84520500	84527500	7
Foxg1	Forebrain	chr12	49374000	49395500	21.5
3110039M20Rik	Forebrain	chr12	49374000	49395500	21.5
Gm10421	Forebrain	chr12	117148500	117158500	10
Sp8	Forebrain	chr12	118843000	118851000	8
Tubb2b	Forebrain	chr13	34125000	34135500	10.5
C130071C03Rik	Forebrain	chr13	83712500	83746500	34
Mir9-2	Forebrain	chr13	83712500	83746500	34
Otx2	Forebrain	chr14	48661000	48675000	14
Otx2os1	Forebrain	chr14	48661000	48675000	14
Mir124a-1hg	Forebrain	chr14	64585000	64593500	8.5
Mir3078	Forebrain	chr14	64585000	64593500	8.5
Zic5	Forebrain	chr14	122459000	122469500	10.5
Pou3f2	Hindbrain	chr4	22477000	22499000	22
Gm30731	Hindbrain	chr4	22477000	22499000	22
Elavl2	Hindbrain	chr4	91369000	91377000	8
Lhx5	Hindbrain	chr5	120423500	120441000	17.5
Hotairm1	Hindbrain	chr6	52157000	52195000	38
Hoxa1	Hindbrain	chr6	52157000	52195000	38
Hoxaas2	Hindbrain	chr6	52157000	52195000	38
Hoxa2	Hindbrain	chr6	52157000	52195000	38
Gm15050	Hindbrain	chr6	52157000	52195000	38
Mir9-3hg	Hindbrain	chr7	79495500	79521000	25.5
Mir9-3	Hindbrain	chr7	79495500	79521000	25.5
Adgrg1	Hindbrain	chr8	94992500	95001500	9
Tubb3	Hindbrain	chr8	123409000	123415500	6.5
Pantr1	Hindbrain	chr1	42683500	42715000	31.5
Pou3f3	Hindbrain	chr1	42683500	42715000	31.5
Pantr2	Hindbrain	chr1	42683500	42715000	31.5
Pou3f4	Hindbrain	chrX	110809500	110818500	9
Glra1	Hindbrain	chr11	55600500	55609000	8.5
Lhx1	Hindbrain	chr11	84512000	84533500	21.5
Lhx1os	Hindbrain	chr11	84512000	84533500	21.5
Hoxb4	Hindbrain	chr11	96314500	96356500	42
Hoxb3	Hindbrain	chr11	96314500	96356500	42
Hoxb2	Hindbrain	chr11	96314500	96356500	42
Myt1l	Hindbrain	chr12	29525500	29538500	13
Gm10421	Hindbrain	chr12	117150500	117160500	10
Tubb2b	Hindbrain	chr13	34124500	34135000	10.5
C130071C03Rik	Hindbrain	chr13	83712500	83742000	29.5
Mir9-2	Hindbrain	chr13	83712500	83742000	29.5
Mir124a-1hg	Hindbrain	chr14	64585000	64595500	10.5
Mir3078	Hindbrain	chr14	64585000	64595500	10.5
Onecut2	Hindbrain	chr18	64337500	64348000	10.5
Ina	Hindbrain	chr19	47013000	47020500	7.5
Hoxd3	Hindbrain	chr2	74725000	74741500	16.5
Mir10b	Hindbrain	chr2	74725000	74741500	16.5
Gm14424	Hindbrain	chr2	74744500	74753500	9
Pax6	Hindbrain	chr2	105668000	105683500	15.5
Lamp5	Hindbrain	chr2	136057000	136066000	9
Gm14204	Hindbrain	chr2	158602500	158617500	15
Slc32a1	Hindbrain	chr2	158602500	158617500	15
Myt1	Hindbrain	chr2	181763000	181770500	7.5
Mir124a-2	Hindbrain	chr3	17783500	17798500	15
Sox2ot	Hindbrain	chr3	34647500	34666500	19
Mir3093	Hindbrain	chr3	88197000	88222500	25.5
Onecut2	Midbrain	chr18	64338000	64346500	8.5
Ina	Midbrain	chr19	47013500	47020000	6.5
Pax6	Midbrain	chr2	105671000	105687000	16
Gm14204	Midbrain	chr2	158600500	158617000	16.5
Slc32a1	Midbrain	chr2	158600500	158617000	16.5
Myt1	Midbrain	chr2	181763000	181770000	7
Mir124a-2	Midbrain	chr3	17783500	17798500	15
Sox2ot	Midbrain	chr3	34645000	34665000	20
Pou3f2	Midbrain	chr4	22477000	22499000	22
Gm30731	Midbrain	chr4	22477000	22499000	22
Elavl2	Midbrain	chr4	91370000	91377000	7
Lhx5	Midbrain	chr5	120423500	120441000	17.5
Pantr1	Midbrain	chr1	42683000	42714500	31.5
Pou3f3	Midbrain	chr1	42683000	42714500	31.5
Pantr2	Midbrain	chr1	42683000	42714500	31.5
Mir9-3hg	Midbrain	chr7	79496000	79511000	15
Mir9-3	Midbrain	chr7	79496000	79511000	15
Adgrg1	Midbrain	chr8	94993500	95002500	9
Tubb3	Midbrain	chr8	123406000	123417500	11.5
Pou3f4	Midbrain	chrX	110809500	110818500	9
Lhx1	Midbrain	chr11	84512500	84532500	20
Lhx1os	Midbrain	chr11	84512500	84532500	20
Myt1l	Midbrain	chr12	29526000	29539000	13
Gm10421	Midbrain	chr12	117149000	117162000	13
Sp8	Midbrain	chr12	118845000	118850500	5.5
Tubb2b	Midbrain	chr13	34125000	34135500	10.5
C130071C03Rik	Midbrain	chr13	83713500	83742500	29
Mir9-2	Midbrain	chr13	83713500	83742500	29
Mir124a-1hg	Midbrain	chr14	64585000	64594000	9
Mir3078	Midbrain	chr14	64585000	64594000	9
Six2	Spinal cord	chr17	85680500	85689500	9
Prrx1	Spinal cord	chr1	163308500	163315000	6.5
Hoxd3	Spinal cord	chr2	74725500	74740000	14.5
Mir10b	Spinal cord	chr2	74725500	74740000	14.5
Alx4	Spinal cord	chr2	93642000	93647000	5
Wt1os	Spinal cord	chr2	105123000	105129000	6
Wt1	Spinal cord	chr2	105123000	105129000	6
Meis2	Spinal cord	chr2	116056000	116076500	20.5
G630016G05Rik	Spinal cord	chr2	116056000	116076500	20.5
Pitx2	Spinal cord	chr3	129198500	129207000	8.5
Pdgfra	Spinal cord	chr5	75147500	75160500	13
Tbx5	Spinal cord	chr5	119830000	119842500	12.5
Hotairm1	Spinal cord	chr6	52157000	52168500	11.5
Hoxa1	Spinal cord	chr6	52157000	52168500	11.5
Hoxaas2	Spinal cord	chr6	52157000	52168500	11.5
Gm15050	Spinal cord	chr6	52171000	52183000	12
Hoxa3	Spinal cord	chr6	52200000	52240500	40.5
Hoxaas3	Spinal cord	chr6	52200000	52240500	40.5
Hoxa5	Spinal cord	chr6	52200000	52240500	40.5
Hoxa6	Spinal cord	chr6	52200000	52240500	40.5
Hoxa7	Spinal cord	chr6	52200000	52240500	40.5
Nr2f2	Spinal cord	chr7	70349000	70370500	21.5
Foxc2	Spinal cord	chr8	121115000	121120000	5
2610027K06Rik	Spinal cord	chr11	85829000	85845000	16
Hoxb7	Spinal cord	chr11	96282000	96288000	6
Hoxb5os	Spinal cord	chr11	96303000	96345500	42.5
Hoxb4	Spinal cord	chr11	96303000	96345500	42.5
Hoxb3	Spinal cord	chr11	96303000	96345500	42.5
Hoxb2	Spinal cord	chr11	96348000	96355000	7
Osr1	Spinal cord	chr12	9570000	9580500	10.5
Six1	Spinal cord	chr12	73038500	73047500	9
Pax3	Spinal cord	chr1	78187500	78200000	12.5
Gsc	Spinal cord	chr12	104468500	104476000	7.5
Nr2f1	Spinal cord	chr13	78190500	78204500	14
A830082K12Rik	Spinal cord	chr13	78190500	78204500	14
Ebf2	Spinal cord	chr14	67230000	67241500	11.5
Rarg	Spinal cord	chr15	102242500	102249500	7
Hoxc6	Spinal cord	chr15	102989500	103003000	13.5
Hoxc5	Spinal cord	chr15	103005000	103017500	12.5
Mir615	Spinal cord	chr15	103005000	103017500	12.5
Hoxc4	Spinal cord	chr15	103005000	103017500	12.5
AV026068	Heart	chr8	57316500	57335000	18.5
Hand2	Heart	chr8	57316500	57335000	18.5
5033428I22Rik	Heart	chr8	57316500	57335000	18.5
Gata4	Heart	chr14	63265500	63272000	6.5
Gata6	Heart	chr18	11048500	11060000	11.5
Hotairm1	Cartilage	chr6	52156500	52182000	25.5
Hoxa1	Cartilage	chr6	52156500	52182000	25.5
Hoxaas2	Cartilage	chr6	52156500	52182000	25.5
Hoxa2	Cartilage	chr6	52156500	52182000	25.5
Gm15050	Cartilage	chr6	52156500	52182000	25.5
AV026068	Cartilage	chr8	57317500	57329500	12
Hand2	Cartilage	chr8	57317500	57329500	12
Hoxb4	Cartilage	chr11	96302500	96356500	54
Hoxb3	Cartilage	chr11	96302500	96356500	54
Hoxb2	Cartilage	chr11	96302500	96356500	54
Gata6	Cartilage	chr18	11048500	11057500	9
Hoxd3	Cartilage	chr2	74724000	74741500	17.5
Mir10b	Cartilage	chr2	74724000	74741500	17.5
Pdgfra	Meninges	chr5	75148000	75158000	10
Foxc2	Meninges	chr8	121112000	121128500	16.5
2610027K06Rik	Meninges	chr11	85827000	85845000	18
Pax9	Meninges	chr12	56689500	56701000	11.5
Six1	Meninges	chr12	73034500	73055000	20.5
Foxf2	Meninges	chr13	31618000	31631500	13.5
Rarg	Meninges	chr15	102242500	102251000	8.5
Prrx1	Meninges	chr1	163306500	163315500	9
Six2	Meninges	chr17	85679500	85694000	14.5
Msx1	Facial and limb	chr5	37817000	37829500	12.5
Pdgfra	Facial and limb	chr5	75148000	75158000	10
Dlx6os1	Facial and limb	chr6	6855500	6883000	27.5
Dlx6	Facial and limb	chr6	6855500	6883000	27.5
Dlx6os2	Facial and limb	chr6	6855500	6883000	27.5
Dlx5	Facial and limb	chr6	6855500	6883000	27.5
Foxc2	Facial and limb	chr8	121114500	121121500	7
Alx1	Facial and limb	chr10	103026500	103032500	6
2610027K06Rik	Facial and limb	chr11	85828500	85845500	17
Osr1	Facial and limb	chr12	9570000	9581000	11
Pax3	Facial and limb	chr1	78187000	78204500	17.5
Pax9	Facial and limb	chr12	56689500	56700500	11
Six1	Facial and limb	chr12	73038000	73055500	17.5
Gsc	Facial and limb	chr12	104466000	104478500	12.5
Foxf2	Facial and limb	chr13	31617500	31633000	15.5
Barx1	Facial and limb	chr13	48656000	48670000	14
Pitx1	Facial and limb	chr13	55824000	55837500	13.5
Rarg	Facial and limb	chr15	102242500	102251500	9
Prrx1	Facial and limb	chr1	163304500	163315500	11
Six2	Facial and limb	chr17	85679000	85695500	16.5
Dlx1as	Facial and limb	chr2	71525500	71547000	21.5
Alx4	Facial and limb	chr2	93640500	93650500	10
Mab21l1	Facial and limb	chr3	55779000	55788000	9
Lrba	Facial and limb	chr3	86538500	86552500	14
Mab21l2	Facial and limb	chr3	86538500	86552500	14
Tbx15	Facial and limb	chr3	99252500	99260000	7.5
Lhx8	Facial and limb	chr3	154322000	154336500	14.5
AI606473	Facial and limb	chr3	154322000	154336500	14.5
