## Supplementary material for "Broad H3K4me3 Domain Is Associated with Spatial Coherence during Mammalian Embryonic Development": Table S3

### Sheet: Sheet1
Table S3. Top 200 H3K27me3 spatial genes for each colocalization module (M1-M8), related to Figure 3
Gene name	moudel
Ccdc88c	M1
Foxc1	M1
Gmds	M1
Gm19689	M1
Arhgap26	M1
Meis2	M1
Prdm16	M1
Cux1	M1
Sox5	M1
Sox6	M1
Rhbdf1	M2
Wnt3a	M2
Zfp503	M2
Rarg	M2
Scarf2	M2
Gm37013	M2
Gm38666	M2
Gm38667	M2
Pcdhga1	M2
Pcdhga2	M2
Pcdhga3	M2
Pcdhgb1	M2
Pcdhga4	M2
Pcdhgb2	M2
Pcdhga5	M2
Pcdhga6	M2
Pcdhga7	M2
Pcdhgb4	M2
Pcdhga8	M2
Pcdhgb5	M2
Pcdhga9	M2
Pcdhgb6	M2
Pcdhga10	M2
Pcdhgb7	M2
Pcdhga11	M2
Pcdhgb8	M2
Pcdhga12	M2
Skida1	M2
Sp9	M2
C77080	M2
Smarcd3	M2
A230083G16Rik	M2
Ptms	M2
Igdcc3	M2
Gm33104	M3
Tbx2	M3
Pax9	M3
4930447C04Rik	M3
Six6	M3
Six1	M3
Gadd45g	M3
Opa1	M3
Hes1	M3
Olig2	M3
Olig1	M3
Six2	M3
Ass1	M3
Kiz	M3
Rnf220	M3
Casz1	M3
Cacna2d1	M3
Tbx3os2	M3
Dbx1	M3
Htatip2	M3
Nfix	M3
Ets1	M3
Cdon	M3
Tfap2b	M4
Pax3	M4
Agap1	M4
Slit3	M4
Ebf1	M4
Bcas3os1	M4
Twist1	M4
Sfta3-ps	M4
Ppm1a	M4
Tfap2a	M4
Neurog1	M4
Irx1	M4
Gm20554	M4
Irx2	M4
Lrmda	M4
9330117O12Rik	M4
Rax	M4
Wnt8b	M4
Fbxw4	M4
Cfap77	M4
Lrba	M4
Tbx15	M4
Alpk1	M4
Pitx2	M4
Pax7	M4
Msx1	M4
Hopx	M4
Nav2	M4
Gm29683	M4
Nr2f2	M4
Kcnq1	M4
4933417O13Rik	M4
Cdkn1c	M4
Fto	M4
Irx3	M4
Irx5	M4
Nr2e1	M5
C130071C03Rik	M5
Otx2	M5
Cdh22	M5
Mir124-2hg	M5
Sox2ot	M5
Sox2	M5
Pou3f2	M5
Gm30731	M5
Hes5	M5
Atp2b2	M5
Lrrc4b	M5
Mir9-3hg	M5
Mir9-3	M5
Rhcg	M5
Sox1ot	M5
Sox1	M5
Bcor	M6
Cask	M6
Enox2	M6
Hs6st2	M6
Gpc3	M6
Dmd	M6
Il1rapl1	M6
Nhsl2	M6
Zcchc13	M6
Slc16a2	M6
Rlim	M6
Abcb7	M6
Il1rapl2	M6
Frmpd3	M6
Col4a6	M6
Tmem164	M6
Ammecr1	M6
Chrdl1	M6
Pak3	M6
Trpc5	M6
Rtl4	M6
Iqsec2	M6
Shroom2	M6
Klf8	M6
Sh3kbp1	M6
Cdkl5	M6
Nhs	M6
Reps2	M6
Frmpd4	M6
Arhgap6	M6
Mid1	M6
Hoxb3	M7
Hoxb1	M7
Hoxc4	M7
D930007P13Rik	M7
Hoxd3	M7
Hoxd4	M7
Mir10b	M7
Gm14424	M7
Haglr	M7
Skap2	M7
Hoxa3	M7
Hoxaas3	M7
Hoxa4	M7
En1	M8
Gm53	M8
Hoxb5os	M8
Hoxb6	M8
Hoxb5	M8
Mir10a	M8
Osr1	M8
Nkx2-9	M8
Foxa1	M8
1700018A04Rik	M8
Foxf2	M8
Barx1	M8
Isl1	M8
Gata4	M8
Hoxc13	M8
Hoxc9	M8
Hoxc6	M8
Sim2	M8
Mir3084-1	M8
Dmrt2	M8
Tlx1	M8
Pax1	M8
Foxa2	M8
Cdkn2a	M8
En2	M8
Tbx3	M8
Tbx5	M8
Dlx6os1	M8
Hoxa13	M8
Evx1os	M8
Evx1	M8
AV026068	M8
Hand2	M8
5033428I22Rik	M8
Foxl1	M8
Zic4	M8
