## Supplementary material for "Broad H3K4me3 Domain Is Associated with Spatial Coherence during Mammalian Embryonic Development": Table S4

### Sheet: Sheet1
Table S4. Shared spatial genes between H3K4me3 and H3K27me3, related to Figure 3
Gene name
5033428I22Rik
AV026068
Barx1
C130071C03Rik
Dlx6os1
Foxf2
Gata4
Gm14424
Gm30731
Hand2
Hoxa3
Hoxa4
Hoxaas3
Hoxb3
Hoxb5os
Hoxc4
Hoxc6
Hoxd3
Lrba
Meis2
Mir10b
Mir9-3
Mir9-3hg
Msx1
Nr2e1
Nr2f2
Osr1
Otx2
Pax3
Pax9
Pitx2
Pou3f2
Rarg
Six1
Six2
Sox2ot
Tbx15
Tbx5
Zic4
